# Genomic analysis of *Mycobacterium brumae* sustains its nonpathogenic and immunogenic phenotype

**DOI:** 10.1101/2022.12.01.518671

**Authors:** Chantal Renau-Mínguez, Paula Herrero-Abadía, Vicente Sentandreu, Paula Ruiz-Rodriguez, Eduard Torrents, Álvaro Chiner-Oms, Manuela Torres-Puente, Iñaki Comas, Esther Julián, Mireia Coscolla

## Abstract

*M. brumae* is a rapid-growing, non-pathogenic Mycobacterium species, originally isolated from environmental and human samples in Barcelona, Spain. *M. brumae* is not pathogenic and its in vitro phenotype and immunogenic properties have been well characterized. However, the knowledge of its underlying genetic composition is still incomplete. In this study, we first describe the 4 Mb genome of the *M. brumae* type strain ATCC 51384T assembling PacBio reads, and second, we assess the low intraspecies variability by comparing the type strain with Illumina reads from three additional strains. *M. brumae* genome is composed of a circular chromosome with a high GC content of 69.2 % and containing 3,791 CDSs, 97 pseudogenes, one prophage and no CRISPR loci. *M. brumae* has shown no pathogenic potential in in vivo experiments, and our genomic analysis confirms its phylogenetic position with other non-pathogenic and rapid growing mycobacteria. Accordingly, we determined the absence of virulence related genes, such as ESX-1 locus and most PE/PPE genes, among others. Although immunogenic potential of *M. brumae* was proved to be as high as *Mycobacterium bovis* BCG, the only mycobacteria licensed to treat cancer, the genomic content of *M. tuberculosis* T cell and B cell antigens in *M. brumae* is considerably lower than those of *M. bovis* BCG. Overall, this work provides relevant genomic data on one of the species of the mycobacterial genus with high therapeutic potential.
