## Supplementary material for "Genomic analysis of *Mycobacterium brumae* sustains its nonpathogenic and immunogenic phenotype": Table 7.XLSX

### Sheet: Hoja1
Supplementary Table S7. Sequencing and mapping reported qualities for each strain against the M. brumae ATCC 51843 strain as reference.
Strain	Number_of_reads	Coverage	Std	Percentage_not_covered	Percentage_less_7	Duplicates	Number_SNPs	Homo_SNPs	Het_SNPs	Mapping_percentage	Dropped_by_Trimmomatic	Read_length	Merging_percentage_SeqPrep
CR103	3092762	46.2	13.06	0.0002	0.0015	0.147909	5	5	0	0.9954	0,03%	269	0.6048
CR142	3973956	60.48	16.39	0.0002	0.0014	0.165918	5	3	2	0.9953	0,03%	272	0.5755
CR269	3463257	51.95	13.68	0.0002	0.0015	0.162438	24	21	3	0.9959	0,04%	268	0.6358
