## Supplementary material for "Genomic analysis of *Mycobacterium brumae* sustains its nonpathogenic and immunogenic phenotype": Table 8.XLSX

### Sheet: Hoja1
Supplementary Table S8. Discarded SNPs for being located in repetitive regions along the M. brumae genome. Genotipes for the reference and strains mapped, SNP predicted effect and pipeline used are indicated for each SNP.
			Custom pipeline			Alternative pipeline					SNP called
Ref pos	ATCC 51384	Locus	CR103	CR142	CR269	CR103	CR142	CR269	SNP effect	Variant	Custom pipeline	Alternative pipeline
528842	G	L2Z93_000548	G	C/G	G	G	G	G	low	synonymous	True	False
1388806	T	L2Z93_001348	T	T	C	T	T	C	low	synonymous	True	True
1388809	C	L2Z93_001348	C	C	G	C	C	G	low	synonymous	True	True
1388812	G	L2Z93_001348	G	G	A	G	G	A	low	synonymous	True	True
1388827	C	L2Z93_001348	C	C	G	C	C	G	low	synonymous	True	True
1388842	G	L2Z93_001348	G	G	C	G	G	G	moderate	missense	True	False
1388843	T	L2Z93_001348	T	T	G	T	T	T	moderate	missense	True	False
1388851	C	L2Z93_001348	C	C	G	C	C	C	low	synonymous	True	False
1388856	C	L2Z93_001348	C	C	G	C	C	C	moderate	missense	True	False
1388857	A	L2Z93_001348	A	A	C	A	A	A	low	synonymous	True	False
1388860	A	L2Z93_001348	A	A	C	A	A	A	low	synonymous	True	False
1388863	C	L2Z93_001348	C	C	G	C	C	C	low	synonymous	True	False
1388865	A	L2Z93_001348	A	A	T	A	A	A	moderate	missense	True	False
1388866	C	L2Z93_001348	C	C	G	C	C	C	low	synonymous	True	False
1388872	C	L2Z93_001348	C	C	G	C	C	C	low	synonymous	True	False
1388875	C	L2Z93_001348	C	C	T	C	C	C	low	synonymous	True	False
2069349	A	L2Z93_002004	A	T/A	A	A	A	A	low	synonymous	True	False
2943346	G	L2Z93_002858	G	G	C/G	G	G	G	low	synonymous	True	False
2943349	G	L2Z93_002858	G	G	C/G	G	G	G	low	synonymous	True	False
2943358	G	L2Z93_002858	G	G	C/G	G	G	G	low	synonymous	True	False
